# Comparative Analysis of Association Networks Using Single-Cell RNA Sequencing Data Reveals Perturbation-Relevant Gene Signatures

**DOI:** 10.1101/2023.09.11.556872

**Authors:** Nima Nouri, Giorgio Gaglia, Hamid Mattoo, Emanuele de Rinaldis, Virginia Savova

## Abstract

Single-cell RNA sequencing (scRNA-seq) data has elevated our understanding of systemic perturbations to organismal physiology at the individual cell level. However, despite the rich information content of scRNA-seq data, the relevance of genes to a perturbation is still commonly assessed through differential expression analysis. This approach provides a one-dimensional perspective of the transcriptomic landscape, risking the oversight of tightly controlled genes characterized by modest changes in expression but with profound downstream effects. We present GENIX (Gene Expression Network Importance eXamination), a novel platform for constructing gene association networks, equipped with an innovative network-based comparative model to uncover condition-relevant genes. To demonstrate the effectiveness of GENIX, we analyze influenza vaccine-induced immune responses in peripheral blood mononuclear cells (PBMCs) collected from recovered COVID-19 patients, shedding light on the mechanistic underpinnings of gender differences. Our methodology offers a promising avenue to identify genes relevant to perturbation responses in biological systems, expanding the scope of response signature discovery beyond differential gene expression analysis.

**HIGHLIGHTS:**

- Conventional methods used to identify perturbation-relevant genes in scRNA-seq data rely on differential expression analysis, susceptible to overlooking essential genes.
- GENIX leverages cell-type-specific inferred gene association networks to identify condition-relevant genes and gene programs, irrespective of their specific expression alterations.
- GENIX provides insight into the gene-regulatory response to the influenza vaccine in naïve and recovered COVID-19 patients, expanding on previously observed gender-specific differences.

**GRAPHICAL ABSTRACT:** 
