## Supplementary material for "Comparative Analysis of Association Networks Using Single-Cell RNA Sequencing Data Reveals Perturbation-Relevant Gene Signatures": Supplementary_File_2.xlsx

### Sheet: Modules
	Mono_Classical			Mono_Intermediate			Mono_NonClassical			CD4_CM			CD4_EM			CD4_Naive
	Module	Module Type		Module	Module Type		Module	Module Type		Module	Module Type		Module	Module Type		Module	Module Type
	M1	MT		M1	MT		M1	MT		M1	TBD		M1	MT		M1	INFLM
	M2	AP		M2	TBD		M2	AP		M2	MT		M2	TBD		M2	TBD
	M3	TBD		M3	AP		M3	TBD		M3	TBD		M3	TBD		M3	MT
	M4	INFLM		M4	IFN		M4	IFN		M4	TBD		M4	RP		M4	TBD
	M5	TBD		M5	TBD		M5	TBD		M5	TBD		M5	TBD		M5	RP
	M6	RP		M6	TBD		M6	TBD		M6	TBD		M6	TBD		M6	RP
	M7	TBD		M7	RP		M7	IFN		M7	TBD		M7	CTX		M7	RP
	M8	TBD		M8	TBD		M8	TBD		M8	RP		M8	CTX		M8	RP
	M9	TBD		M9	IFN		M9	TBD		M9	TBD		M9	RP		M9	RP
	M10	RP		M10	INFLM		M10	RP		M10	RP		M10	RP
	M11	TBD		M11	TBD		M11	TBD		M11	IFN		M11	RP
	M12	RP		M12	TBD		M12	RP		M12	RP		M12	TBD
	M13	RP		M13	IFN		M13	RP		M13	RP		M13	TBD
	M14	INFLM		M14	TBD		M14	TBD		M14	RP		M14	TBD
	M15	IFN		M15	RP		M15	TBD					M15	TBD
				M16	TBD		M16	RP
				M17	RP		M17	RP
				M18	RP		M18	TBD
				M19	IFN		M19	MT
				M20	TBD		M20	TBD
				M21	TBD		M21	TBD
				M22	TBD		M22	TBD
				M23	TBD		M23	TBD
				M24	TBD		M24	TBD
	CD4_Treg			CD8_CM			CD8_EM			CD8_Naive			CD8_TEMRA			B_Mem
	Module	Module Type		Module	Module Type		Module	Module Type		Module	Module Type		Module	Module Type		Module	Module Type
	M1	MT		M1	MT		M1	MT		M1	MT		M1	MT		M1	MT
	M2	TBD		M2	AP		M2	TBD		M2	TBD		M2	TBD		M2	TBD
	M3	TBD		M3	TBD		M3	RP		M3	TBD		M3	TBD		M3	TBD
	M4	TBD		M4	TBD		M4	TBD		M4	RP		M4	CTX		M4	AP
	M5	RP		M5	TBD		M5	TBD		M5	TBD		M5	RP		M5	TBD
	M6	TBD		M6	TBD		M6	CTX		M6	RP		M6	TBD		M6	TBD
	M7	TBD		M7	CTX		M7	RP		M7	RP		M7	TBD		M7	RP
	M8	RP		M8	RP		M8	TBD		M8	TBD		M8	TBD		M8	RP
	M9	TBD		M9	TBD		M9	RP		M9	RP		M9	RP		M9	TBD
	M10	RP		M10	RP		M10	RP					M10	RP		M10	TBD
				M11	TBD		M11	RP					M11	RP		M11	TBD
				M12	RP								M12	TBD		M12	RP
				M13	TBD								M13	CTX		M13	TBD
				M14	TBD											M14	RP
																M15	RP
																M16	RP
																M17	RP
	B_Naive			B_Naive_Intermediate			MAIT			gdT			NK_CD16hi
	Module	Module Type		Module	Module Type		Module	Module Type		Module	Module Type		Module	Module Type
	M1	MT		M1	MT		M1	MT		M1	MT		M1	MT
	M2	AP		M2	AP		M2	TBD		M2	TBD		M2	TBD
	M3	TBD		M3	RP		M3	TBD		M3	TBD		M3	TBD
	M4	TBD		M4	RP		M4	TBD		M4	CTX		M4	TBD
	M5	TBD		M5	AP		M5	RP		M5	TBD		M5	CTX
	M6	RP		M6	RP		M6	RP		M6	TBD		M6	RP
	M7	AP		M7	TBD		M7	RP		M7	RP		M7	RP
	M8	TBD		M8	TBD		M8	TBD		M8	RP		M8	RP
	M9	TBD		M9	RP		M9	TBD		M9	RP		M9	RP
	M10	RP		M10	RP					M10	TBD		M10	TBD
	M11	RP		M11	RP								M11	RP
	M12	RP											M12	TBD
	M13	RP											M13	TBD
	M14	RP
